# Comprehensive characterization of N- and O- glycosylation of SARS-CoV-2 human receptor angiotensin converting enzyme 2

**DOI:** 10.1101/2020.05.01.071688

**Authors:** Asif Shajahan, Stephanie Archer-Hartmann, Nitin T. Supekar, Anne S. Gleinich, Christian Heiss, Parastoo Azadi

## Abstract

The emergence of the COVID-19 pandemic caused by SARS-CoV-2 has created the need for development of new therapeutic strategies. Understanding the mode of viral attachment, entry and replication has become a key aspect of such interventions. The coronavirus surface features a trimeric spike (S) protein that is essential for viral attachment, entry and membrane fusion. The S protein of SARS-CoV-2 binds to human angiotensin converting enzyme 2 (hACE2) for entry. Herein, we describe glycomic and glycoproteomic analysis of hACE2 expressed in HEK293 human cells. We observed high glycan occupancy (73.2 to 100%) at all seven possible N-glycosylation sites and surprisingly detected one novel O-glycosylation site. To deduce the detailed structure of glycan epitopes on hACE2 that may be involved in viral binding, we have characterized the terminal sialic acid linkages, the presence of bisecting GlcNAc, and the pattern of N-glycan fucosylation. We have conducted extensive manual interpretation of each glycopeptide and glycan spectrum, in addition to using bioinformatics tools to validate the hACE2 glycosylation. Our elucidation of the site-specific glycosylation and its terminal orientations on the hACE2 receptor, along with the modeling of hACE2 glycosylation sites can aid in understanding the intriguing virus-receptor interactions and assist in the development of novel therapeutics to prevent viral entry. The relevance of studying the role of ACE2 is further increased due to some recent reports about the varying ACE2 dependent complications with regard to age, sex, race, and pre-existing conditions of COVID-19 patients.
