## Supplementary material for "Comprehensive characterization of N- and O- glycosylation of SARS-CoV-2 human receptor angiotensin converting enzyme 2": Supp_Table 2

### Sheet: Supp Table 2_hACE2_CompleteHuma
Prot._x000D_ Rank	Protein_x000D_ Name	|Log Prob|	Best_x000D_ |Log Prob|	Best_x000D_ Score	#_x000D_ Spectra	# Uniq._x000D_ Peps.	# Mod_x000D_ Peps.	% Cov.	# AAs	Intensity
1 | 1	>sp|Q9BYF1|ACE2_HUMAN Angiotensin-converting enzyme 2 OS=Homo sapiens GN=ACE2 PE=1 SV=2	511.82	13.31	900.9	2541	226	123	61.5	805	41800000000
13 | 2	>sp|P14543|NID1_HUMAN Nidogen-1 OS=Homo sapiens GN=NID1 PE=1 SV=3	83.49	10.13	701.3	62	23	1	17.9	1247	346000000
6 | 3	>tr|A0A0S2Z471|A0A0S2Z471_HUMAN Creatine kinase brain isoform 2 (Fragment) OS=Homo sapiens GN=CKB PE=2 SV=1	57.95	12.54	841.3	47	11	0	28.9	405	284000000
25 | 4	>sp|O94985|CSTN1_HUMAN Calsyntenin-1 OS=Homo sapiens GN=CLSTN1 PE=1 SV=1	53.51	8.89	696.1	55	16	1	15.3	981	453000000
2 | 5	>sp|Q8NC51-2|PAIRB_HUMAN Isoform 2 of Plasminogen activator inhibitor 1 RNA-binding protein OS=Homo sapiens GN=SERBP1	52.99	9.12	702	78	15	1	43.3	402	476000000
7 | 6	>sp|Q15084|PDIA6_HUMAN Protein disulfide-isomerase A6 OS=Homo sapiens GN=PDIA6 PE=1 SV=1	38.51	12.71	801.3	29	12	0	27.5	440	163000000
3 | 7	>sp|CTRA_BOVIN|(Common contaminant protein)	35.45	6.08	597.1	187	15	1	43.3	245	938000000
5 | 8	>sp|TRYP_PIG|(Common contaminant protein)	31.77	8.14	647.5	96	16	6	37.2	231	1190000000
16 | 9	>sp|Q02818|NUCB1_HUMAN Nucleobindin-1 OS=Homo sapiens GN=NUCB1 PE=1 SV=4	26.64	6.41	617.6	19	7	0	16.7	461	160000000
53 | 10	>sp|Q9BQE3|TBA1C_HUMAN Tubulin alpha-1C chain OS=Homo sapiens GN=TUBA1C PE=1 SV=1	24.81	10.04	671.7	13	4	0	8	449	85800000
27 | 11	>sp|Q96AE4|FUBP1_HUMAN Far upstream element-binding protein 1 OS=Homo sapiens GN=FUBP1 PE=1 SV=3	23.67	4.8	590.2	18	10	0	14.4	644	149000000
29 | 12	>tr|A0A0B4J1R6|A0A0B4J1R6_HUMAN Transketolase OS=Homo sapiens GN=TKT PE=1 SV=1	23.53	7.67	598.1	22	7	0	13.3	457	164000000
8 | 13	>tr|Q86UY0|Q86UY0_HUMAN TXNDC5 protein OS=Homo sapiens GN=TXNDC5 PE=2 SV=1	23.08	5.21	592.3	20	11	0	24.7	360	103000000
4 | 14	>sp|P63241|IF5A1_HUMAN Eukaryotic translation initiation factor 5A-1 OS=Homo sapiens GN=EIF5A PE=1 SV=2	20.52	4.86	622.3	20	7	1	41.6	154	150000000
9 | 15	>tr|V9HWN7|V9HWN7_HUMAN Fructose-bisphosphate aldolase OS=Homo sapiens GN=HEL-S-87p PE=2 SV=1	19.68	10.28	786.2	12	6	1	21.4	364	96900000
40 | 16	>tr|Q5VU21|Q5VU21_HUMAN PAI-1 mRNA-binding protein variant OS=Homo sapiens PE=2 SV=1	19.36	15.16	941.9	11	2	0	10.6	387	80700000
35 | 17	>sp|K1C9_HUMAN|(Common contaminant protein)	17.73	7.66	623.6	11	5	1	12.4	623	39700000
86 | 18	>sp|P05067|A4_HUMAN Amyloid beta A4 protein OS=Homo sapiens GN=APP PE=1 SV=3	17.63	9.89	722.9	5	3	0	5.1	770	12400000
26 | 19	>sp|P52209|6PGD_HUMAN 6-phosphogluconate dehydrogenase, decarboxylating OS=Homo sapiens GN=PGD PE=1 SV=3	17.07	4.23	527.6	20	6	0	14.9	483	95100000
96 | 20	>sp|P21333|FLNA_HUMAN Filamin-A OS=Homo sapiens GN=FLNA PE=1 SV=4	17.05	4.85	510.4	17	10	2	4.3	2647	69100000
42 | 21	>tr|B4DI38|B4DI38_HUMAN Adenylyl cyclase-associated protein OS=Homo sapiens PE=2 SV=1	16.96	12.29	805.9	6	4	0	10.4	452	19900000
18 | 22	>tr|A6XMH5|A6XMH5_HUMAN Beta-2-microglobulin OS=Homo sapiens PE=2 SV=1	16.13	8.08	611.9	24	3	0	16.3	92	139000000
55 | 23	>sp|Q92804|RBP56_HUMAN TATA-binding protein-associated factor 2N OS=Homo sapiens GN=TAF15 PE=1 SV=1	15.83	7.69	632.5	11	4	1	7.9	592	36100000
74 | 24	>tr|H6VRF8|H6VRF8_HUMAN Keratin 1 OS=Homo sapiens GN=KRT1 PE=3 SV=1	15.62	5.93	592.2	11	4	0	5.7	644	88800000
89 | 25	>sp|O75533|SF3B1_HUMAN Splicing factor 3B subunit 1 OS=Homo sapiens GN=SF3B1 PE=1 SV=3	15.54	8.02	615.9	14	6	1	4.8	1304	74600000
63 | 26	>sp|O00151|PDLI1_HUMAN PDZ and LIM domain protein 1 OS=Homo sapiens GN=PDLIM1 PE=1 SV=4	15.28	9.89	702.4	9	2	0	6.7	329	51100000
66 | 27	>tr|Q53GY1|Q53GY1_HUMAN BCL2-associated athanogene 3 variant (Fragment) OS=Homo sapiens PE=2 SV=1	15.27	9.16	685.5	7	3	0	6.6	575	39400000
14 | 28	>sp|P04406|G3P_HUMAN Glyceraldehyde-3-phosphate dehydrogenase OS=Homo sapiens GN=GAPDH PE=1 SV=3	12.28	3.88	479.8	15	6	2	17.3	335	62700000
71 | 29	>sp|P29401|TKT_HUMAN Transketolase OS=Homo sapiens GN=TKT PE=1 SV=3	11.55	11.45	797.7	5	3	0	5.9	623	25500000
76 | 30	>tr|B4DI39|B4DI39_HUMAN cDNA FLJ54328, highly similar to Heat shock 70 kDa protein 1 OS=Homo sapiens PE=2 SV=1	11.5	5.8	522.1	6	3	0	5.7	618	38400000
33 | 31	>sp|P18065|IBP2_HUMAN Insulin-like growth factor-binding protein 2 OS=Homo sapiens GN=IGFBP2 PE=1 SV=2	11.3	5.46	569.9	18	6	0	12.6	325	130000000
109 | 32	>tr|B1AHL2|B1AHL2_HUMAN Fibulin-1 OS=Homo sapiens GN=FBLN1 PE=1 SV=1	10.72	10.58	728.7	6	2	0	3.3	721	32100000
56 | 33	>sp|P50502|F10A1_HUMAN Hsc70-interacting protein OS=Homo sapiens GN=ST13 PE=1 SV=2	10.7	8.18	617.7	4	2	0	7.9	369	22500000
65 | 34	>sp|P35637|FUS_HUMAN RNA-binding protein FUS OS=Homo sapiens GN=FUS PE=1 SV=1	10.14	10.04	746.2	6	2	0	6.7	526	27100000
17 | 35	>sp|Q16769-2|QPCT_HUMAN Isoform 2 of Glutaminyl-peptide cyclotransferase OS=Homo sapiens GN=QPCT	9.92	4.9	577.7	9	5	0	16.3	312	31300000
48 | 36	>sp|Q15637|SF01_HUMAN Splicing factor 1 OS=Homo sapiens GN=SF1 PE=1 SV=4	9.86	3.54	454.2	13	5	0	8.8	639	55700000
73 | 37	>sp|P67809|YBOX1_HUMAN Nuclease-sensitive element-binding protein 1 OS=Homo sapiens GN=YBX1 PE=1 SV=3	9.7	9.68	671.2	2	1	0	5.9	324	7700000
99 | 38	>sp|Q8IVM0|CCD50_HUMAN Coiled-coil domain-containing protein 50 OS=Homo sapiens GN=CCDC50 PE=1 SV=1	9.03	9.01	687	2	1	0	3.9	306	11000000
83 | 39	>sp|O00391|QSOX1_HUMAN Sulfhydryl oxidase 1 OS=Homo sapiens GN=QSOX1 PE=1 SV=3	9.01	4.06	496.8	9	4	0	5.4	747	54900000
38 | 40	>sp|Q5VTE0|EF1A3_HUMAN Putative elongation factor 1-alpha-like 3 OS=Homo sapiens GN=EEF1A1P5 PE=5 SV=1	8.84	4.46	515.9	7	5	0	11.3	462	69100000
112 | 41	>sp|Q12906|ILF3_HUMAN Interleukin enhancer-binding factor 3 OS=Homo sapiens GN=ILF3 PE=1 SV=3	8.16	3.89	504.5	6	3	0	3.2	894	28000000
87 | 42	>sp|P33240|CSTF2_HUMAN Cleavage stimulation factor subunit 2 OS=Homo sapiens GN=CSTF2 PE=1 SV=1	7.89	4.88	566.5	4	2	0	5	577	17100000
23 | 43	>sp|P46109|CRKL_HUMAN Crk-like protein OS=Homo sapiens GN=CRKL PE=1 SV=1	7.81	3.69	457.1	10	5	0	15.5	303	33100000
84 | 44	>sp|P60709|ACTB_HUMAN Actin, cytoplasmic 1 OS=Homo sapiens GN=ACTB PE=1 SV=1	7.16	4.4	458.9	4	2	0	5.3	375	35700000
39 | 45	>tr|M0QXW7|M0QXW7_HUMAN Far upstream element-binding protein 2 (Fragment) OS=Homo sapiens GN=KHSRP PE=1 SV=1	7.15	7.13	612.4	2	1	0	11.2	116	7070000
88 | 46	>tr|A0A024RD80|A0A024RD80_HUMAN Heat shock protein 90kDa alpha (Cytosolic), class B member 1, isoform CRA_a OS=Homo sapiens GN=HSP90AB1 PE=3 SV=1	7.1	3.87	538.7	6	4	0	4.8	724	35500000
148 | 47	>tr|A0A087WSZ2|A0A087WSZ2_HUMAN Alpha-actinin-3 OS=Homo sapiens GN=ACTN3 PE=1 SV=1	7.04	7.04	611.8	1	1	0	1.4	944	2650000
30 | 48	>sp|P52655|TF2AA_HUMAN Transcription initiation factor IIA subunit 1 OS=Homo sapiens GN=GTF2A1 PE=1 SV=1	6.98	6.94	622.5	3	2	0	12.8	376	5590000
61 | 49	>sp|Q14847|LASP1_HUMAN LIM and SH3 domain protein 1 OS=Homo sapiens GN=LASP1 PE=1 SV=2	6.72	6.59	648.4	4	2	0	6.9	261	20500000
46 | 50	>tr|G3V2W4|G3V2W4_HUMAN Alpha-actinin-1 (Fragment) OS=Homo sapiens GN=ACTN1 PE=1 SV=1	6.68	5.23	573.4	2	2	0	9.2	238	8570000
82 | 51	>tr|H3BRB0|H3BRB0_HUMAN Ataxin-2-like protein (Fragment) OS=Homo sapiens GN=ATXN2L PE=1 SV=2	6.44	6.42	565.7	2	1	0	5.5	400	8300000
124 | 52	>sp|Q9BYF1-2|ACE2_HUMAN Isoform 2 of Angiotensin-converting enzyme 2 OS=Homo sapiens GN=ACE2	6.14	6.12	571.7	2	1	0	2.5	555	3870000
49 | 53	>sp|P22676|CALB2_HUMAN Calretinin OS=Homo sapiens GN=CALB2 PE=2 SV=2	6.1	3.48	496.4	4	2	1	8.5	271	16500000
115 | 54	>tr|B4DNW7|B4DNW7_HUMAN Adenylyl cyclase-associated protein OS=Homo sapiens PE=2 SV=1	6.06	6.06	557.8	1	1	0	3	433	2800000
126 | 55	>Reverse >sp|Q99424|ACOX2_HUMAN Peroxisomal acyl-coenzyme A oxidase 2 OS=Homo sapiens GN=ACOX2 PE=1 SV=1	6.04	3.12	456.4	13	4	1	2.5	681	76900000
44 | 56	>tr|Q5SZ64|Q5SZ64_HUMAN Splicing factor 3B subunit 4 (Fragment) OS=Homo sapiens GN=SF3B4 PE=1 SV=1	5.67	5.37	597.8	3	2	0	10	190	26000000
51 | 57	>tr|B4E358|B4E358_HUMAN cDNA FLJ54828, highly similar to Src substrate cortactin OS=Homo sapiens PE=2 SV=1	5.5	5.46	561	4	2	0	8.3	314	18500000
70 | 58	>tr|B2RCJ5|B2RCJ5_HUMAN cDNA, FLJ96113, highly similar to Homo sapiens angiotensin I converting enzyme (peptidyl-dipeptidase A) 2 (ACE2), mRNA OS=Homo sapiens PE=2 SV=1	5.43	4.35	557.2	52	4	3	6	805	2040000000
95 | 59	>sp|O75663|TIPRL_HUMAN TIP41-like protein OS=Homo sapiens GN=TIPRL PE=1 SV=2	5.37	5.31	456.6	4	1	0	4.4	272	28200000
114 | 60	>sp|P53992|SC24C_HUMAN Protein transport protein Sec24C OS=Homo sapiens GN=SEC24C PE=1 SV=3	5.24	5.19	579.7	4	3	1	3.2	1094	14400000
21 | 61	>tr|H0YE72|H0YE72_HUMAN Elongation factor 1-delta (Fragment) OS=Homo sapiens GN=EEF1D PE=1 SV=1	5.23	5.15	598.7	5	2	0	16	156	20500000
93 | 62	>sp|Q9BQT9|CSTN3_HUMAN Calsyntenin-3 OS=Homo sapiens GN=CLSTN3 PE=1 SV=1	5.2	3.97	488.7	9	5	1	4.6	956	48300000
45 | 63	>sp|Q13126|MTAP_HUMAN S-methyl-5'-thioadenosine phosphorylase OS=Homo sapiens GN=MTAP PE=1 SV=2	5.18	2.87	353.9	3	2	0	9.9	283	6460000
106 | 64	>tr|A0A075B7D9|A0A075B7D9_HUMAN TATA-binding protein-associated factor 2N OS=Homo sapiens GN=TAF15 PE=1 SV=1	5.13	5.11	589.5	2	1	0	3.6	449	11100000
116 | 65	>tr|Q6PJQ9|Q6PJQ9_HUMAN SFRS18 protein (Fragment) OS=Homo sapiens GN=SFRS18 PE=2 SV=1	4.96	4.97	483.5	1	1	0	3	504	1840000
147 | 66	>sp|O00425|IF2B3_HUMAN Insulin-like growth factor 2 mRNA-binding protein 3 OS=Homo sapiens GN=IGF2BP3 PE=1 SV=2	4.96	4.56	531.5	21	1	0	1.4	579	145000000
77 | 67	>sp|P09234|RU1C_HUMAN U1 small nuclear ribonucleoprotein C OS=Homo sapiens GN=SNRPC PE=1 SV=1	4.78	3.23	497.8	4	2	0	5.7	159	34500000
64 | 68	>sp|P13645|K1C10_HUMAN Keratin, type I cytoskeletal 10 OS=Homo sapiens GN=KRT10 PE=1 SV=6	4.76	4.59	567.1	4	4	0	6.7	584	20700000
68 | 69	>sp|Q92530|PSMF1_HUMAN Proteasome inhibitor PI31 subunit OS=Homo sapiens GN=PSMF1 PE=1 SV=2	4.72	4.72	534.5	2	2	0	6.3	271	11000000
130 | 70	>sp|Q96HC4|PDLI5_HUMAN PDZ and LIM domain protein 5 OS=Homo sapiens GN=PDLIM5 PE=1 SV=5	4.5	4.48	464.1	2	1	0	2.3	596	2820000
85 | 71	>sp|Q15102|PA1B3_HUMAN Platelet-activating factor acetylhydrolase IB subunit gamma OS=Homo sapiens GN=PAFAH1B3 PE=1 SV=1	4.47	4.45	493.9	3	2	1	5.2	231	10700000
43 | 72	>tr|F5GYS3|F5GYS3_HUMAN Bcl2-associated agonist of cell death OS=Homo sapiens GN=BAD PE=1 SV=1	4.13	4.13	523.4	1	1	0	10.2	157	2630000
102 | 73	>sp|P35908|K22E_HUMAN Keratin, type II cytoskeletal 2 epidermal OS=Homo sapiens GN=KRT2 PE=1 SV=2	4.11	4.04	486.3	3	3	0	3.9	639	33000000
120 | 74	>sp|ALBU_BOVIN|(Common contaminant protein)	4.09	4.07	499.7	3	2	0	2.8	607	10100000
37 | 75	>tr|B4E0X1|B4E0X1_HUMAN Beta-2-microglobulin OS=Homo sapiens PE=2 SV=1	4.06	4.06	504.2	1	1	0	11.5	122	3780000
22 | 76	>tr|C9J2Q4|C9J2Q4_HUMAN Septin-2 (Fragment) OS=Homo sapiens GN=SEPT2 PE=1 SV=1	3.96	3.78	484.5	6	4	0	15.8	184	45800000
20 | 77	>sp|Q96HU8|DIRA2_HUMAN GTP-binding protein Di-Ras2 OS=Homo sapiens GN=DIRAS2 PE=1 SV=1	3.75	2.96	479.6	42	3	1	16.1	199	1130000000
108 | 78	>sp|Q14103|HNRPD_HUMAN Heterogeneous nuclear ribonucleoprotein D0 OS=Homo sapiens GN=HNRNPD PE=1 SV=1	3.68	3.68	532.1	1	1	0	3.4	355	3950000
110 | 79	>sp|Q8IYB3|SRRM1_HUMAN Serine/arginine repetitive matrix protein 1 OS=Homo sapiens GN=SRRM1 PE=1 SV=2	3.44	3.4	445.4	3	2	0	3.3	904	10300000
144 | 80	>sp|Q14444|CAPR1_HUMAN Caprin-1 OS=Homo sapiens GN=CAPRIN1 PE=1 SV=2	3.41	3.4	483.5	2	1	0	1.6	709	8930000
47 | 81	>sp|Q9NZ81|PRR13_HUMAN Proline-rich protein 13 OS=Homo sapiens GN=PRR13 PE=1 SV=1	3.35	3.33	415.7	2	1	0	8.8	148	5630000
31 | 82	>tr|A6NLJ7|A6NLJ7_HUMAN Ubiquitin carboxyl-terminal hydrolase OS=Homo sapiens GN=UCHL1 PE=2 SV=1	3.33	3.33	333.2	1	1	0	12.7	142	3760000
107 | 83	>sp|P07237|PDIA1_HUMAN Protein disulfide-isomerase OS=Homo sapiens GN=P4HB PE=1 SV=3	3.31	3.24	442.7	3	2	0	3.5	508	24500000
54 | 84	>tr|A0A024R3W7|A0A024R3W7_HUMAN Eukaryotic translation elongation factor 1 beta 2, isoform CRA_a OS=Homo sapiens GN=EEF1B2 PE=3 SV=1	3.28	3.26	366.1	2	1	0	8	225	3260000
81 | 85	>sp|P41091|IF2G_HUMAN Eukaryotic translation initiation factor 2 subunit 3 OS=Homo sapiens GN=EIF2S3 PE=1 SV=3	3.19	2.82	304.8	3	2	0	5.5	472	12500000
11 | 86	>sp|O00193|SMAP_HUMAN Small acidic protein OS=Homo sapiens GN=SMAP PE=1 SV=1	3.17	2.75	340.4	5	3	0	18.6	183	15100000
136 | 87	>tr|B4E3Q1|B4E3Q1_HUMAN cDNA FLJ61580, highly similar to Calsyntenin-1 OS=Homo sapiens PE=2 SV=1	3.16	3.06	355.8	6	1	0	2	962	15100000
129 | 88	>tr|B3KMD3|B3KMD3_HUMAN cDNA FLJ10729 fis, clone NT2RP3001260, highly similar to Calsyntenin-1 OS=Homo sapiens PE=2 SV=1	3.15	3.12	411.5	3	1	0	2.4	336	24500000
57 | 89	>sp|O43809|CPSF5_HUMAN Cleavage and polyadenylation specificity factor subunit 5 OS=Homo sapiens GN=NUDT21 PE=1 SV=1	3.12	3.12	446.2	1	1	0	7.5	227	2100000
132 | 90	>sp|Q9C009|FOXQ1_HUMAN Forkhead box protein Q1 OS=Homo sapiens GN=FOXQ1 PE=2 SV=2	3.12	3.08	390.3	3	1	0	2.2	403	30400000
92 | 91	>sp|P07900|HS90A_HUMAN Heat shock protein HSP 90-alpha OS=Homo sapiens GN=HSP90AA1 PE=1 SV=5	3.09	3.03	466.3	7	3	0	4.6	732	38900000
32 | 92	>tr|E9PPR1|E9PPR1_HUMAN Elongation factor 1-delta (Fragment) OS=Homo sapiens GN=EEF1D PE=1 SV=1	3.03	3.03	410.9	1	1	0	12.7	166	2460000
60 | 93	>sp|P10909|CLUS_HUMAN Clusterin OS=Homo sapiens GN=CLU PE=1 SV=1	3.03	2.95	366.3	5	3	2	6.9	449	12900000
150 | 94	>sp|P19021|AMD_HUMAN Peptidyl-glycine alpha-amidating monooxygenase OS=Homo sapiens GN=PAM PE=1 SV=2	2.93	2.92	260.2	2	1	0	1.3	973	6280000
149 | 95	>sp|Q13435|SF3B2_HUMAN Splicing factor 3B subunit 2 OS=Homo sapiens GN=SF3B2 PE=1 SV=2	2.92	2.92	436.9	1	1	0	1.3	895	3850000
90 | 96	>sp|O43707|ACTN4_HUMAN Alpha-actinin-4 OS=Homo sapiens GN=ACTN4 PE=1 SV=2	2.89	2.68	480.3	8	6	0	4.8	911	44000000
79 | 97	>sp|P41271|NBL1_HUMAN Neuroblastoma suppressor of tumorigenicity 1 OS=Homo sapiens GN=NBL1 PE=1 SV=2	2.86	2.86	353.6	1	1	0	5.5	181	8280000
34 | 98	>sp|Q06830|PRDX1_HUMAN Peroxiredoxin-1 OS=Homo sapiens GN=PRDX1 PE=1 SV=1	2.85	2.67	347.6	7	3	0	12.6	199	56500000
118 | 99	>sp|Q8NC51|PAIRB_HUMAN Plasminogen activator inhibitor 1 RNA-binding protein OS=Homo sapiens GN=SERBP1 PE=1 SV=2	2.79	2.79	364.1	1	1	0	2.9	408	3670000
113 | 100	>sp|P14866|HNRPL_HUMAN Heterogeneous nuclear ribonucleoprotein L OS=Homo sapiens GN=HNRNPL PE=1 SV=2	2.78	2.78	330.9	1	1	0	3.2	589	984000
62 | 101	>tr|Q6IB98|Q6IB98_HUMAN Eukaryotic translation initiation factor 3 subunit H OS=Homo sapiens GN=EIF3S3 PE=2 SV=1	2.68	2.67	238.7	3	2	0	6.8	352	20600000
80 | 102	>sp|Q8N0Y7|PGAM4_HUMAN Probable phosphoglycerate mutase 4 OS=Homo sapiens GN=PGAM4 PE=3 SV=1	2.66	2.6	462.4	3	2	0	5.5	254	66900000
141 | 103	>sp|Q9C073|F117A_HUMAN Protein FAM117A OS=Homo sapiens GN=FAM117A PE=1 SV=1	2.51	2.43	342.3	6	2	0	1.8	453	109000000
78 | 104	>sp|Q14247|SRC8_HUMAN Src substrate cortactin OS=Homo sapiens GN=CTTN PE=1 SV=2	2.5	2.37	393.8	5	4	0	5.6	550	30900000
94 | 105	>sp|Q9NVA2|SEP11_HUMAN Septin-11 OS=Homo sapiens GN=SEPT11 PE=1 SV=3	2.44	2.35	351.7	3	2	0	4.4	429	21700000
12 | 107	>sp|Q99417|MYCBP_HUMAN C-Myc-binding protein OS=Homo sapiens GN=MYCBP PE=1 SV=3	2.42	2.38	397	3	2	0	18.4	103	11200000
105 | 106	>sp|P27986|P85A_HUMAN Phosphatidylinositol 3-kinase regulatory subunit alpha OS=Homo sapiens GN=PIK3R1 PE=1 SV=2	2.42	2.38	399.4	5	3	2	3.6	724	37500000
137 | 108	>Reverse >sp|P49841|GSK3B_HUMAN Glycogen synthase kinase-3 beta OS=Homo sapiens GN=GSK3B PE=1 SV=2	2.38	2.36	286.6	2	1	0	1.9	420	16800000
145 | 109	>Reverse >sp|Q8IYT8|ULK2_HUMAN Serine/threonine-protein kinase ULK2 OS=Homo sapiens GN=ULK2 PE=1 SV=3	2.37	2.36	286.6	3	2	0	1.4	1036	19500000
100 | 111	>sp|P46782|RS5_HUMAN 40S ribosomal protein S5 OS=Homo sapiens GN=RPS5 PE=1 SV=4	2.28	2.28	264.4	1	1	0	3.9	204	9890000
160 | 110	>sp|A6NE01|F186A_HUMAN Protein FAM186A OS=Homo sapiens GN=FAM186A PE=2 SV=3	2.28	2.2	477.1	6	1	0	0.4	2351	55300000
72 | 112	>tr|Q8WYV8|Q8WYV8_HUMAN Putative uncharacterized protein pp14356 OS=Homo sapiens GN=pp14356 PE=2 SV=1	2.26	2.24	438.8	2	1	0	5.9	135	6260000
158 | 113	>sp|P48634|PRC2A_HUMAN Protein PRRC2A OS=Homo sapiens GN=PRRC2A PE=1 SV=3	2.17	1.95	268.4	12	3	3	0.7	2157	17600000
50 | 114	>Reverse >tr|Q96R02|Q96R02_HUMAN Regulated in glioma OS=Homo sapiens GN=RIG PE=2 SV=1	2.14	2.12	426.3	2	1	0	8.4	95	11100000
121 | 115	>tr|D3DQ70|D3DQ70_HUMAN SERPINE1 mRNA binding protein 1, isoform CRA_d OS=Homo sapiens GN=SERBP1 PE=4 SV=1	2.14	2.1	269.6	3	1	0	2.8	465	9110000
153 | 116	>sp|Q9NU22|MDN1_HUMAN Midasin OS=Homo sapiens GN=MDN1 PE=1 SV=2	2.06	1.76	347.7	16	7	2	1.1	5596	134000000
125 | 117	>tr|B3KX23|B3KX23_HUMAN cDNA FLJ44516 fis, clone UTERU3002600, highly similar to Homo sapiens DEAD (Asp-Glu-Ala-Asp) box polypeptide 42 (DDX42), transcript variant 2, mRNA OS=Homo sapiens PE=2 SV=1	1.99	1.98	249.8	2	1	0	2.5	674	2450000
159 | 118	>Reverse >sp|O60287|NPA1P_HUMAN Nucleolar pre-ribosomal-associated protein 1 OS=Homo sapiens GN=URB1 PE=1 SV=4	1.91	1.66	423.9	14	1	1	0.4	2271	253000000
138 | 119	>tr|F5H126|F5H126_HUMAN Synaptotagmin-7 OS=Homo sapiens GN=SYT7 PE=1 SV=1	1.87	1.85	341.5	3	2	1	1.9	686	21300000
41 | 120	>sp|P09919-3|CSF3_HUMAN Isoform 3 of Granulocyte colony-stimulating factor OS=Homo sapiens GN=CSF3	1.86	0.07	268.7	111	4	2	10.5	171	511000000
75 | 121	>Reverse >tr|Q59GK5|Q59GK5_HUMAN Glutamate receptor, metabotropic 4 variant (Fragment) OS=Homo sapiens PE=2 SV=1	1.83	0.94	375.7	46	1	0	5.7	140	2150000000
146 | 122	>sp|Q07864|DPOE1_HUMAN DNA polymerase epsilon catalytic subunit A OS=Homo sapiens GN=POLE PE=1 SV=5	1.77	1.56	360.7	16	5	0	1.4	2286	197000000
140 | 123	>Reverse >sp|Q5JUK3|KCNT1_HUMAN Potassium channel subfamily T member 1 OS=Homo sapiens GN=KCNT1 PE=1 SV=2	1.74	1.72	393	3	2	1	1.8	1230	10900000
127 | 124	>sp|P32929|CGL_HUMAN Cystathionine gamma-lyase OS=Homo sapiens GN=CTH PE=1 SV=3	1.72	1.68	323.5	3	1	0	2.5	405	16000000
19 | 126	>sp|Q9NYJ1|COA4_HUMAN Cytochrome c oxidase assembly factor 4 homolog, mitochondrial OS=Homo sapiens GN=COA4 PE=1 SV=2	1.69	1.63	266	4	1	0	16.1	87	10800000
139 | 125	>sp|Q6ZWH5|NEK10_HUMAN Serine/threonine-protein kinase Nek10 OS=Homo sapiens GN=NEK10 PE=2 SV=3	1.69	1.66	405.1	4	3	1	1.8	1172	36000000
111 | 127	>sp|Q9H6X2-2|ANTR1_HUMAN Isoform 2 of Anthrax toxin receptor 1 OS=Homo sapiens GN=ANTXR1	1.67	1.66	279.3	2	1	0	3.3	368	10200000
152 | 128	>sp|Q9P1Z2|CACO1_HUMAN Calcium-binding and coiled-coil domain-containing protein 1 OS=Homo sapiens GN=CALCOCO1 PE=1 SV=2	1.61	1.6	331.4	2	1	0	1.2	691	9680000
156 | 129	>sp|Q99728|BARD1_HUMAN BRCA1-associated RING domain protein 1 OS=Homo sapiens GN=BARD1 PE=1 SV=2	1.61	1.59	423.1	2	1	1	1	777	6350000
52 | 130	>tr|B4DM48|B4DM48_HUMAN cDNA FLJ60689, highly similar to Adapter-related protein complex 4 epsilon-1 subunit OS=Homo sapiens PE=2 SV=1	1.57	1.54	448.3	4	3	0	8.2	368	15700000
155 | 131	>sp|Q9ULK0|GRID1_HUMAN Glutamate receptor ionotropic, delta-1 OS=Homo sapiens GN=GRID1 PE=2 SV=2	1.54	1.11	431.8	23	1	0	1.1	1009	217000000
101 | 132	>Reverse >sp|Q96JY0|MAEL_HUMAN Protein maelstrom homolog OS=Homo sapiens GN=MAEL PE=1 SV=1	1.52	1.37	285.1	9	1	1	3.9	434	30900000
104 | 133	>sp|Q8WZ64|ARAP2_HUMAN Arf-GAP with Rho-GAP domain, ANK repeat and PH domain-containing protein 2 OS=Homo sapiens GN=ARAP2 PE=1 SV=3	1.49	1.1	399.8	19	6	3	3.7	1704	503000000
161 | 134	>Reverse >sp|Q9BTC0|DIDO1_HUMAN Death-inducer obliterator 1 OS=Homo sapiens GN=DIDO1 PE=1 SV=5	1.41	1.4	382.1	2	1	0	0.4	2240	30700000
36 | 135	>Reverse >sp|Q9NWW0|HPIP_HUMAN Host cell factor C1 regulator 1 OS=Homo sapiens GN=HCFC1R1 PE=1 SV=1	1.32	0.23	348.9	60	2	0	11.6	138	1610000000
67 | 136	>Reverse >sp|O15121|DEGS1_HUMAN Sphingolipid delta(4)-desaturase DES1 OS=Homo sapiens GN=DEGS1 PE=1 SV=1	1.3	1.14	399.2	10	2	1	6.5	323	46200000
151 | 137	>sp|Q76L83|ASXL2_HUMAN Putative Polycomb group protein ASXL2 OS=Homo sapiens GN=ASXL2 PE=1 SV=1	1.26	0.32	249.3	29	10	8	1.2	1435	72200000
15 | 138	>tr|L8ECK3|L8ECK3_HUMAN Alternative protein SLC12A8 OS=Homo sapiens GN=SLC12A8 PE=4 SV=1	1.25	0.91	341.2	19	1	0	17	53	123000000
28 | 139	>sp|P30042-2|ES1_HUMAN Isoform Short of ES1 protein homolog, mitochondrial OS=Homo sapiens GN=C21orf33	1.24	1.2	267.6	2	2	1	13.5	237	8270000
58 | 141	>Reverse >tr|B4E267|B4E267_HUMAN cDNA FLJ56937, highly similar to Spastin OS=Homo sapiens PE=2 SV=1	1.21	0.72	291.9	27	1	0	7.5	134	424000000
119 | 140	>sp|CAS1_BOVIN|(Common contaminant protein)	1.21	0.03	216	66	1	0	2.8	214	86900000
91 | 142	>Reverse >tr|B4DLI5|B4DLI5_HUMAN cDNA FLJ57504, highly similar to Lysosomal-associated multitransmembrane protein OS=Homo sapiens PE=2 SV=1	1.2	0.79	360.6	23	2	2	4.8	290	949000000
131 | 144	>sp|O60494|CUBN_HUMAN Cubilin OS=Homo sapiens GN=CUBN PE=1 SV=5	1.19	0.36	406.5	26	9	6	2.3	3623	345000000
154 | 143	>sp|Q96M69|LRGUK_HUMAN Leucine-rich repeat and guanylate kinase domain-containing protein OS=Homo sapiens GN=LRGUK PE=2 SV=1	1.19	0.78	355.1	22	1	1	1.1	825	405000000
97 | 145	>sp|Q6P1M9|ARMX5_HUMAN Armadillo repeat-containing X-linked protein 5 OS=Homo sapiens GN=ARMCX5 PE=1 SV=1	1.18	1.1	246.8	4	3	1	4.3	558	47600000
98 | 146	>sp|Q96HY7|DHTK1_HUMAN Probable 2-oxoglutarate dehydrogenase E1 component DHKTD1, mitochondrial OS=Homo sapiens GN=DHTKD1 PE=1 SV=2	1.17	0.35	282.2	51	7	2	4.2	919	39200000
157 | 147	>sp|Q9H2K8|TAOK3_HUMAN Serine/threonine-protein kinase TAO3 OS=Homo sapiens GN=TAOK3 PE=1 SV=2	1.16	1.09	377.6	5	1	0	0.9	898	66800000
142 | 148	>Reverse >sp|Q9NRW7-2|VPS45_HUMAN Isoform 2 of Vacuolar protein sorting-associated protein 45 OS=Homo sapiens GN=VPS45	1.15	0.92	406.5	13	1	0	1.7	538	316000000
122 | 149	>Reverse >sp|P35222|CTNB1_HUMAN Catenin beta-1 OS=Homo sapiens GN=CTNNB1 PE=1 SV=1	1.14	1.14	438.1	2	2	1	2.7	781	14500000
123 | 150	>sp|A6NE52|WDR97_HUMAN WD repeat-containing protein 97 OS=Homo sapiens GN=WDR97 PE=2 SV=2	1.14	1.03	375.2	9	5	2	2.5	1622	55200000
133 | 151	>sp|P01266-2|THYG_HUMAN Isoform 2 of Thyroglobulin OS=Homo sapiens GN=TG	1.13	1.02	373.9	9	4	1	2.1	2711	396000000
24 | 152	>sp|P61457|PHS_HUMAN Pterin-4-alpha-carbinolamine dehydratase OS=Homo sapiens GN=PCBD1 PE=1 SV=2	1.12	0.72	299.3	5	2	0	15.4	104	27600000
59 | 153	>tr|B4DUJ0|B4DUJ0_HUMAN cDNA FLJ60895, highly similar to Proteasome inhibitor PI31 subunit OS=Homo sapiens PE=2 SV=1	1.12	1.12	311.3	1	1	0	7.1	183	2420000
10 | 154	>Reverse >tr|C6GLR9|C6GLR9_HUMAN Putative uncharacterized protein OS=Homo sapiens PE=4 SV=1	1.08	0.29	366.4	37	3	1	20	55	260000000
103 | 155	>Reverse >sp|P62834|RAP1A_HUMAN Ras-related protein Rap-1A OS=Homo sapiens GN=RAP1A PE=1 SV=1	1.07	0.93	451.2	8	1	0	3.8	184	71800000
128 | 157	>Reverse >sp|Q8IYA6|CKP2L_HUMAN Cytoskeleton-associated protein 2-like OS=Homo sapiens GN=CKAP2L PE=1 SV=4	1.03	0.9	369.4	4	2	1	2.4	745	21400000
143 | 156	>Reverse >tr|E7ESL9|E7ESL9_HUMAN Arf-GAP with GTPase, ANK repeat and PH domain-containing protein 3 OS=Homo sapiens GN=AGAP3 PE=1 SV=1	1.03	0.96	342.1	5	1	0	1.6	576	95900000
135 | 158	>sp|Q86WI1|PKHL1_HUMAN Fibrocystin-L OS=Homo sapiens GN=PKHD1L1 PE=2 SV=2	1.01	0.36	311.2	31	10	6	2.1	4243	221000000
69 | 159	>sp|P00918|CAH2_HUMAN Carbonic anhydrase 2 OS=Homo sapiens GN=CA2 PE=1 SV=2	1	1	258.9	2	2	0	6.2	260	7450000
134 | 160	>sp|Q9NYP3|DONS_HUMAN Protein downstream neighbor of Son OS=Homo sapiens GN=DONSON PE=1 SV=2	1	1.01	337	1	1	0	2.1	566	3480000
117 | 161	>Reverse >sp|A0PJY2|FEZF1_HUMAN Fez family zinc finger protein 1 OS=Homo sapiens GN=FEZF1 PE=1 SV=1	0.99	0.33	227.4	40	1	0	2.9	475	1170000000
